# Fecal proteomics of wild capuchins reveals impacts of season, diet, age, and, sex on gut physiology

**DOI:** 10.1101/2025.06.16.659980

**Authors:** Joseph D. Orkin, Alice Fournier, Daniel Young, Shasta E. Webb, Saul E. Cheves Hernandez, Katherine M. Jack, Fernando A. Campos, Antoine Dufour, Amanda D. Melin

## Abstract

Understanding how the physiology of free-ranging mammals is impacted by environmental stressors is a major focus of ecological research. However, the constraints of non-invasive sampling pose serious challenges to the acquisition of physiological data from most species of primates. As a result, little is known about how the gut responds to ecological stimuli at the cellular level in wild populations. Recent research has demonstrated that proteomics could fill this knowledge gap by sequencing and quantifying proteins directly from primate feces. In order to ascertain how the gut of free-ranging white-faced capuchin monkeys (*C. imitator*) is influenced by environmental heterogeneity, diet, age, and sex, we sequenced 45 fecal proteomes from 24 individuals from the Sector Santa Rosa population in Costa Rica, using liquid chromatography-tandem mass spectrometry with label-free quantification. Fecal proteins assigned to *C. imitator* were strongly localized to gut tissues and functionally enriched for digestive and immune functions. We identified 41 capuchin candidate proteins linked to seasonality, age, sex, and diet. We also quantified abundances of dietary fruit, dietary insects, helminth gut parasites, and gut microbes. Our results demonstrate the viability of using quantitative fecal proteomics in free-ranging populations of mammals to integrate host physiology, diet, and microbial ecology through non-invasive means.
