## Supplemental Table 1 for "Fecal proteomics of wild capuchins reveals impacts of season, diet, age, and, sex on gut physiology"

### Sheet: Sheet1
Proteome_ID	Species	Organism	Category
UP000295134	Arsenophonus nasoniae	Bacterium	Gut microbe
UP000321805	Baekduia soli	Bacterium	Gut microbe
UP000464318	Bergeyella cardium	Bacterium	Gut microbe
UP000411400	Bifidobacterium catenulatum	Bacterium	Gut microbe
UP000216352	Bifidobacterium lemurum	Bacterium	Gut microbe
UP000029033	Bifidobacterium scardovii	Bacterium	Gut microbe
UP000029055	Bifidobacterium subtile	Bacterium	Gut microbe
UP000250003	Blautia argi	Bacterium	Gut microbe
UP000029481	Cedecea neteri	Bacterium	Gut microbe
UP000584719	Citrobacter freundii	Bacterium	Gut microbe
UP000198597	Clostridium gasigenes	Bacterium	Gut microbe
UP000286268	Clostridium manihotivorum	Bacterium	Gut microbe
UP000681649	Collinsella sp. zg1085	Bacterium	Gut microbe
UP000008929	Eggerthella sp. (strain YY7918)	Bacterium	Gut microbe
UP000254640	Enterobacter agglomerans	Bacterium	Gut microbe
UP000078516	Enterococcus thailandicus	Bacterium	Gut microbe
UP000033924	Erwinia tracheiphila	Bacterium	Gut microbe
UP000321204	Flavisolibacter ginsenosidimutans	Bacterium	Gut microbe
UP000463961	Fluviibacter phosphoraccumulans	Bacterium	Gut microbe
UP000249871	Gemella morbillorum	Bacterium	Gut microbe
UP000825051	Horticoccus luteus	Bacterium	Gut microbe
UP000064844	Intestinimonas butyriciproducens	Bacterium	Gut microbe
UP000326837	Lacipirellula parvula	Bacterium	Gut microbe
UP000094714	Limosilactobacillus fermentum	Bacterium	Gut microbe
UP000256829	Lysobacter soli	Bacterium	Gut microbe
UP000215383	Megamonas hypermegale	Bacterium	Gut microbe
UP000662825	Microvirga sp. VF16	Bacterium	Gut microbe
UP000217265	Nibricoccus aquaticus	Bacterium	Gut microbe
UP000078148	Paenibacillus bovis	Bacterium	Gut microbe
UP000069096	Pantoea vagans	Bacterium	Gut microbe
UP000263900	Paraflavitalea soli	Bacterium	Gut microbe
UP000273154	Parolsenella catena	Bacterium	Gut microbe
UP000477651	Pelistega ratti	Bacterium	Gut microbe
UP000036196	Pluralibacter gergoviae	Bacterium	Gut microbe
UP000293874	Pseudobacter ginsenosidimutans	Bacterium	Gut microbe
UP000064137	Pseudomonas oryzihabitans	Bacterium	Gut microbe
UP000249375	Pseudoprevotella muciniphila	Bacterium	Gut microbe
UP000194137	Pseudorhodoplanes sinuspersici	Bacterium	Gut microbe
UP000663351	Rhizobium sp. BG4	Bacterium	Gut microbe
UP000070354	Rhodoplanes sp. Z2-YC6860	Bacterium	Gut microbe
UP000500777	Roseimicrobium sp. ORNL1	Bacterium	Gut microbe
UP000250241	Rothia aeria	Bacterium	Gut microbe
UP000516421	Rothia amarae	Bacterium	Gut microbe
UP000219947	Rothia dentocariosa	Bacterium	Gut microbe
UP000192359	Rothia nasimurium	Bacterium	Gut microbe
UP000663268	Rothia sp. ZJ932	Bacterium	Gut microbe
UP000516404	Rothia terrae	Bacterium	Gut microbe
UP000384372	Segatella copri	Bacterium	Gut microbe
UP000261080	Sellimonas intestinalis	Bacterium	Gut microbe
UP000001006	Shigella flexneri	Bacterium	Gut microbe
UP000019028	Sodalis praecaptivus	Bacterium	Gut microbe
UP000515971	Sphingomonas lutea	Bacterium	Gut microbe
UP000182719	Stigmatella aurantiaca	Bacterium	Gut microbe
UP000249495	Streptococcus ferus	Bacterium	Gut microbe
UP000660801	Streptococcus himalayensis	Bacterium	Gut microbe
UP000215185	Streptococcus merionis	Bacterium	Gut microbe
UP000238956	Streptococcus pluranimalium	Bacterium	Gut microbe
UP000515317	Terrihabitans soli	Bacterium	Gut microbe
UP000593735	Thermophilibacter immobilis	Bacterium	Gut microbe
UP000032287	Weissella cibaria	Bacterium	Gut microbe
UP000267342	Zymobacter palmae	Bacterium	Gut microbe
UP000010476	Gloeocapsa sp. PCC 7428	Cyanobacterium	Gut microbe
UP000463975	Aristophania vespae	Insect	Diet-Invertebrate
UP000001324	Heliothis virescens	Insect	Diet-Invertebrate
UP000791440	Manduca sexta	Insect	Diet-Invertebrate
UP001152798	Nezara viridula	Insect	Diet-Invertebrate
UP000078492	Trachymyrmex cornetzi	Insect	Diet-Invertebrate
UP000614350	Vespula vulgaris	Insect	Diet-Invertebrate
UP000233040	Cebus imitator	Mammal	Host species
UP000035680	Strongyloides venezuelensis	Nematode	Parasite-Nematode
UP001187192	Ficus carica	Plant	Diet-Fruit
UP000001548	Giardia intestinalis (strain ATCC 50803 / WB clone C6)	Protozoan	Parasite-Protozoan
