## Supplemental Table 5 for "Fecal proteomics of wild capuchins reveals impacts of season, diet, age, and, sex on gut physiology"

### Sheet: Sheet1
query	significant	p_value	term_size	query_size	intersection_size	precision	recall	term_id	source	term_name	effective_domain_size	source_order	parents
query_1	TRUE	0.000618745	3	44	3	0.0681818	1	CORUM:6823	CORUM	CP–LF–MPO complex	3383	2396
query_1	TRUE	0.049809	2	44	2	0.0454545	1	CORUM:6135	CORUM	Ferritin complex	3383	1918
query_1	TRUE	0.049809	2	44	2	0.0454545	1	CORUM:6821	CORUM	TTR-RBP complex	3383	2394
query_1	TRUE	0.049809	2	44	2	0.0454545	1	CORUM:426	CORUM	Meprin A	3383	244
query_1	TRUE	0.049809	2	44	2	0.0454545	1	CORUM:6824	CORUM	CP-LF complex	3383	2397
query_1	TRUE	0.049809	2	44	2	0.0454545	1	CORUM:6825	CORUM	CP-MPO complex	3383	2398
query_1	TRUE	0.049809	2	44	2	0.0454545	1	CORUM:6826	CORUM	Calprotectin heterotetramer	3383	2399
query_1	TRUE	0.049809	2	44	2	0.0454545	1	CORUM:7308	CORUM	ADA-DPP4 complex	3383	2760
query_1	TRUE	0.049809	2	44	2	0.0454545	1	CORUM:5388	CORUM	SERPINA1-ELA2 complex	3383	1665
query_1	TRUE	5.9014e-24	1809	286	88	0.307692	0.0486457	GO:0006952	GO:BP	defense response	21017	2583
query_1	TRUE	9.25741e-22	2796	286	107	0.374126	0.038269	GO:0002376	GO:BP	immune system process	21017	906
query_1	TRUE	1.26972e-20	1724	286	81	0.283217	0.0469838	GO:0044419	GO:BP	biological process involved in interspecies interaction between organisms	21017	10998
query_1	TRUE	6.30251e-20	2562	286	99	0.346154	0.0386417	GO:0009056	GO:BP	catabolic process	21017	3232
query_1	TRUE	1.0421e-19	131	286	26	0.0909091	0.198473	GO:0019730	GO:BP	antimicrobial humoral response	21017	6021
query_1	TRUE	1.72115e-19	254	286	33	0.115385	0.129921	GO:0006959	GO:BP	humoral immune response	21017	2590
query_1	TRUE	1.87224e-19	2367	286	94	0.328671	0.0397127	GO:0009605	GO:BP	response to external stimulus	21017	3533
query_1	TRUE	7.26688e-19	2008	286	85	0.297203	0.0423307	GO:0006955	GO:BP	immune response	21017	2586
query_1	TRUE	3.87273e-18	1593	286	74	0.258741	0.0464532	GO:0009607	GO:BP	response to biotic stimulus	21017	3535
query_1	TRUE	2.10822e-17	1558	286	72	0.251748	0.0462131	GO:0043207	GO:BP	response to external biotic stimulus	21017	10576
query_1	TRUE	8.25332e-17	1555	286	71	0.248252	0.0456592	GO:0051707	GO:BP	response to other organism	21017	13904
query_1	TRUE	4.53953e-16	326	286	33	0.115385	0.101227	GO:0042742	GO:BP	defense response to bacterium	21017	10335
query_1	TRUE	6.11477e-16	721	286	47	0.164336	0.0651872	GO:0009617	GO:BP	response to bacterium	21017	3543
query_1	TRUE	1.07394e-15	3876	286	117	0.409091	0.0301858	GO:0006950	GO:BP	response to stress	21017	2582
query_1	TRUE	3.60352e-15	1457	286	66	0.230769	0.0452986	GO:0006508	GO:BP	proteolysis	21017	2233
query_1	TRUE	9.99241e-14	1228	286	58	0.202797	0.0472313	GO:0098542	GO:BP	defense response to other organism	21017	18794
query_1	TRUE	1.31878e-12	703	286	42	0.146853	0.059744	GO:0002252	GO:BP	immune effector process	21017	784
query_1	TRUE	1.70745e-12	847	286	46	0.160839	0.0543093	GO:0006954	GO:BP	inflammatory response	21017	2585
query_1	TRUE	7.47104e-12	219	286	24	0.0839161	0.109589	GO:0001906	GO:BP	cell killing	21017	524
query_1	TRUE	1.32308e-11	1125	286	52	0.181818	0.0462222	GO:0140546	GO:BP	defense response to symbiont	21017	19820
query_1	TRUE	1.58472e-11	8993	286	187	0.653846	0.020794	GO:0050896	GO:BP	response to stimulus	21017	13339
query_1	TRUE	2.77793e-11	96	286	17	0.0594406	0.177083	GO:0098869	GO:BP	cellular oxidant detoxification	21017	18920
query_1	TRUE	3.27223e-11	68	286	15	0.0524476	0.220588	GO:0019731	GO:BP	antibacterial humoral response	21017	6022
query_1	TRUE	4.14873e-11	83	286	16	0.0559441	0.192771	GO:0061844	GO:BP	antimicrobial humoral immune response mediated by antimicrobial peptide	21017	15685
query_1	TRUE	6.96142e-11	136	286	19	0.0664336	0.139706	GO:0007586	GO:BP	digestion	21017	3048
query_1	TRUE	2.48313e-10	109	286	17	0.0594406	0.155963	GO:0002526	GO:BP	acute inflammatory response	21017	1048
query_1	TRUE	7.14192e-10	116	286	17	0.0594406	0.146552	GO:1990748	GO:BP	cellular detoxification	21017	25271
query_1	TRUE	2.12098e-09	2928	286	86	0.300699	0.0293716	GO:0051239	GO:BP	regulation of multicellular organismal process	21017	13589
query_1	TRUE	2.85731e-09	126	286	17	0.0594406	0.134921	GO:0097237	GO:BP	cellular response to toxic substance	21017	18553
query_1	TRUE	3.77416e-09	49	286	12	0.041958	0.244898	GO:0006953	GO:BP	acute-phase response	21017	2584
query_1	TRUE	8.61176e-09	7234	286	155	0.541958	0.0214266	GO:0032501	GO:BP	multicellular organismal process	21017	7611
query_1	TRUE	1.43266e-08	1526	286	56	0.195804	0.0366972	GO:0002682	GO:BP	regulation of immune system process	21017	1200
query_1	TRUE	1.6254e-08	140	286	17	0.0594406	0.121429	GO:0098754	GO:BP	detoxification	21017	18873
query_1	TRUE	2.92194e-08	1071	286	45	0.157343	0.0420168	GO:0032101	GO:BP	regulation of response to external stimulus	21017	7365
query_1	TRUE	8.67104e-08	461	286	28	0.0979021	0.0607375	GO:0002443	GO:BP	leukocyte mediated immunity	21017	966
query_1	TRUE	1.27586e-07	98	286	14	0.048951	0.142857	GO:0141060	GO:BP	disruption of anatomical structure in another organism	21017	19996
query_1	TRUE	2.83741e-07	242	286	20	0.0699301	0.0826446	GO:0009636	GO:BP	response to toxic substance	21017	3554
query_1	TRUE	2.85354e-07	452	286	27	0.0944056	0.0597345	GO:0043603	GO:BP	amide metabolic process	21017	10795
query_1	TRUE	2.97064e-07	1795	286	59	0.206294	0.0328691	GO:0044281	GO:BP	small molecule metabolic process	21017	10948
query_1	TRUE	3.08431e-07	1511	286	53	0.185315	0.0350761	GO:0007155	GO:BP	cell adhesion	21017	2719
query_1	TRUE	3.62498e-07	745	286	35	0.122378	0.0469799	GO:0002250	GO:BP	adaptive immune response	21017	782
query_1	TRUE	8.05327e-07	508	286	28	0.0979021	0.0551181	GO:0008015	GO:BP	blood circulation	21017	3096
query_1	TRUE	1.42482e-06	593	286	30	0.104895	0.0505902	GO:0003013	GO:BP	circulatory system process	21017	1464
query_1	TRUE	2.03518e-06	361	286	23	0.0804196	0.0637119	GO:0002449	GO:BP	lymphocyte mediated immunity	21017	972
query_1	TRUE	3.38116e-06	977	286	39	0.136364	0.0399181	GO:0045087	GO:BP	innate immune response	21017	11270
query_1	TRUE	3.9588e-06	311	286	21	0.0734266	0.0675241	GO:0044403	GO:BP	biological process involved in symbiotic interaction	21017	10991
query_1	TRUE	4.4533e-06	376	286	23	0.0804196	0.0611702	GO:0002460	GO:BP	adaptive immune response based on somatic recombination of immune receptors built from immunoglobulin superfamily domains	21017	983
query_1	TRUE	5.04334e-06	256	286	19	0.0664336	0.0742188	GO:1901136	GO:BP	carbohydrate derivative catabolic process	21017	21244
query_1	TRUE	6.34449e-06	55	286	10	0.034965	0.181818	GO:0042743	GO:BP	hydrogen peroxide metabolic process	21017	10336
query_1	TRUE	6.41163e-06	131	286	14	0.048951	0.10687	GO:0061041	GO:BP	regulation of wound healing	21017	15157
query_1	TRUE	1.28244e-05	31	286	8	0.027972	0.258065	GO:0042744	GO:BP	hydrogen peroxide catabolic process	21017	10337
query_1	TRUE	1.39284e-05	163	286	15	0.0524476	0.0920245	GO:0016052	GO:BP	carbohydrate catabolic process	21017	5084
query_1	TRUE	1.85397e-05	783	286	33	0.115385	0.0421456	GO:0031347	GO:BP	regulation of defense response	21017	7138
query_1	TRUE	1.99808e-05	120	286	13	0.0454545	0.108333	GO:0050830	GO:BP	defense response to Gram-positive bacterium	21017	13288
query_1	TRUE	2.28174e-05	169	286	15	0.0524476	0.0887574	GO:1903034	GO:BP	regulation of response to wounding	21017	22714
query_1	TRUE	3.53582e-05	229	286	17	0.0594406	0.0742358	GO:0019318	GO:BP	hexose metabolic process	21017	5681
query_1	TRUE	4.07769e-05	569	286	27	0.0944056	0.0474517	GO:0005975	GO:BP	carbohydrate metabolic process	21017	1850
query_1	TRUE	4.51987e-05	106	286	12	0.041958	0.113208	GO:0052547	GO:BP	regulation of peptidase activity	21017	14133
query_1	TRUE	4.56019e-05	1644	286	51	0.178322	0.0310219	GO:0051240	GO:BP	positive regulation of multicellular organismal process	21017	13590
query_1	TRUE	4.76911e-05	1354	286	45	0.157343	0.0332349	GO:0080134	GO:BP	regulation of response to stress	21017	17816
query_1	TRUE	5.44156e-05	15	286	6	0.020979	0.4	GO:0009313	GO:BP	oligosaccharide catabolic process	21017	3459
query_1	TRUE	5.59048e-05	3867	286	91	0.318182	0.0235325	GO:0042221	GO:BP	response to chemical	21017	10049
query_1	TRUE	6.71718e-05	4	286	4	0.013986	1	GO:0046352	GO:BP	disaccharide catabolic process	21017	12084
query_1	TRUE	7.61355e-05	134	286	13	0.0454545	0.0970149	GO:0060048	GO:BP	cardiac muscle contraction	21017	14311
query_1	TRUE	8.32345e-05	135	286	13	0.0454545	0.0962963	GO:0001909	GO:BP	leukocyte mediated cytotoxicity	21017	526
query_1	TRUE	8.82548e-05	91	286	11	0.0384615	0.120879	GO:0141061	GO:BP	disruption of cell in another organism	21017	19997
query_1	TRUE	8.82548e-05	91	286	11	0.0384615	0.120879	GO:0031640	GO:BP	killing of cells of another organism	21017	7250
query_1	TRUE	8.91403e-05	187	286	15	0.0524476	0.0802139	GO:0006006	GO:BP	glucose metabolic process	21017	1881
query_1	TRUE	0.000100273	927	286	35	0.122378	0.0377562	GO:0043436	GO:BP	oxoacid metabolic process	21017	10693
query_1	TRUE	0.000112428	40	286	8	0.027972	0.2	GO:0140448	GO:BP	signaling receptor ligand precursor processing	21017	19778
query_1	TRUE	0.000113102	343	286	20	0.0699301	0.058309	GO:0006936	GO:BP	muscle contraction	21017	2575
query_1	TRUE	0.0001174	933	286	35	0.122378	0.0375134	GO:0006082	GO:BP	organic acid metabolic process	21017	1947
query_1	TRUE	0.00012822	250	286	17	0.0594406	0.068	GO:0005996	GO:BP	monosaccharide metabolic process	21017	1871
query_1	TRUE	0.000136416	381	286	21	0.0734266	0.0551181	GO:0050727	GO:BP	regulation of inflammatory response	21017	13226
query_1	TRUE	0.000144399	897	286	34	0.118881	0.0379041	GO:0050776	GO:BP	regulation of immune response	21017	13250
query_1	TRUE	0.000156377	4813	286	105	0.367133	0.0218159	GO:0019538	GO:BP	protein metabolic process	21017	5872
query_1	TRUE	0.000166456	1611	286	49	0.171329	0.0304159	GO:0065009	GO:BP	regulation of molecular function	21017	15892
query_1	TRUE	0.000172987	948	286	35	0.122378	0.0369198	GO:0098609	GO:BP	cell-cell adhesion	21017	18805
query_1	TRUE	0.000178311	905	286	34	0.118881	0.0375691	GO:0019752	GO:BP	carboxylic acid metabolic process	21017	6036
query_1	TRUE	0.000195008	18	286	6	0.020979	0.333333	GO:0043171	GO:BP	peptide catabolic process	21017	10567
query_1	TRUE	0.000195523	59	286	9	0.0314685	0.152542	GO:0050832	GO:BP	defense response to fungus	21017	13290
query_1	TRUE	0.000196122	779	286	31	0.108392	0.0397946	GO:0030155	GO:BP	regulation of cell adhesion	21017	6688
query_1	TRUE	0.000214796	10	286	5	0.0174825	0.5	GO:0140975	GO:BP	disruption of cellular anatomical structure in another organism	21017	19959
query_1	TRUE	0.000224067	324	286	19	0.0664336	0.058642	GO:0044248	GO:BP	cellular catabolic process	21017	10939
query_1	TRUE	0.000240164	542	286	25	0.0874126	0.0461255	GO:0044057	GO:BP	regulation of system process	21017	10893
query_1	TRUE	0.000242802	430	286	22	0.0769231	0.0511628	GO:0042060	GO:BP	wound healing	21017	9947
query_1	TRUE	0.000259572	232	286	16	0.0559441	0.0689655	GO:0072593	GO:BP	reactive oxygen species metabolic process	21017	17457
query_1	TRUE	0.000284202	398	286	21	0.0734266	0.0527638	GO:0006979	GO:BP	response to oxidative stress	21017	2604
query_1	TRUE	0.000291978	234	286	16	0.0559441	0.0683761	GO:0060047	GO:BP	heart contraction	21017	14310
query_1	TRUE	0.000297087	45	286	8	0.027972	0.177778	GO:0010466	GO:BP	negative regulation of peptidase activity	21017	4159
query_1	TRUE	0.000304603	62	286	9	0.0314685	0.145161	GO:0006518	GO:BP	peptide metabolic process	21017	2240
query_1	TRUE	0.000322117	401	286	21	0.0734266	0.0523691	GO:0051336	GO:BP	regulation of hydrolase activity	21017	13663
query_1	TRUE	0.000386848	2847	286	71	0.248252	0.0249385	GO:0065008	GO:BP	regulation of biological quality	21017	15891
query_1	TRUE	0.000392643	105	286	11	0.0384615	0.104762	GO:0022600	GO:BP	digestive system process	21017	6608
query_1	TRUE	0.000411489	1711	286	50	0.174825	0.0292227	GO:0042592	GO:BP	homeostatic process	21017	10252
query_1	TRUE	0.000436481	241	286	16	0.0559441	0.06639	GO:0016485	GO:BP	protein processing	21017	5233
query_1	TRUE	0.00050803	564	286	25	0.0874126	0.0443262	GO:0009611	GO:BP	response to wounding	21017	3539
query_1	TRUE	0.00054565	245	286	16	0.0559441	0.0653061	GO:0003015	GO:BP	heart process	21017	1466
query_1	TRUE	0.000550763	21	286	6	0.020979	0.285714	GO:0019430	GO:BP	removal of superoxide radicals	21017	5782
query_1	TRUE	0.00055895	1088	286	37	0.129371	0.0340074	GO:0051241	GO:BP	negative regulation of multicellular organismal process	21017	13591
query_1	TRUE	0.000616436	381	286	20	0.0699301	0.0524934	GO:0002697	GO:BP	regulation of immune effector process	21017	1215
query_1	TRUE	0.000662286	161	286	13	0.0454545	0.0807453	GO:0006937	GO:BP	regulation of muscle contraction	21017	2576
query_1	TRUE	0.000675236	348	286	19	0.0664336	0.0545977	GO:0016042	GO:BP	lipid catabolic process	21017	5076
query_1	TRUE	0.000887947	70	286	9	0.0314685	0.128571	GO:0006801	GO:BP	superoxide metabolic process	21017	2486
query_1	TRUE	0.000887947	70	286	9	0.0314685	0.128571	GO:0009620	GO:BP	response to fungus	21017	3544
query_1	TRUE	0.000956252	36	286	7	0.0244755	0.194444	GO:0016486	GO:BP	peptide hormone processing	21017	5234
query_1	TRUE	0.000971728	1066	286	36	0.125874	0.0337711	GO:0002684	GO:BP	positive regulation of immune system process	21017	1202
query_1	TRUE	0.00100138	23	286	6	0.020979	0.26087	GO:0030277	GO:BP	maintenance of gastrointestinal epithelium	21017	6754
query_1	TRUE	0.00100138	23	286	6	0.020979	0.26087	GO:0071450	GO:BP	cellular response to oxygen radical	21017	16684
query_1	TRUE	0.00100138	23	286	6	0.020979	0.26087	GO:0071451	GO:BP	cellular response to superoxide	21017	16685
query_1	TRUE	0.00133823	200	286	14	0.048951	0.07	GO:0008016	GO:BP	regulation of heart contraction	21017	3097
query_1	TRUE	0.00141159	765	286	29	0.101399	0.0379085	GO:0001817	GO:BP	regulation of cytokine production	21017	474
query_1	TRUE	0.00149035	403	286	20	0.0699301	0.0496278	GO:0032102	GO:BP	negative regulation of response to external stimulus	21017	7366
query_1	TRUE	0.00150852	202	286	14	0.048951	0.0693069	GO:0051701	GO:BP	biological process involved in interaction with host	21017	13901
query_1	TRUE	0.0015402	1632	286	47	0.164336	0.028799	GO:1901700	GO:BP	response to oxygen-containing compound	21017	21653
query_1	TRUE	0.001616	75	286	9	0.0314685	0.12	GO:1903036	GO:BP	positive regulation of response to wounding	21017	22716
query_1	TRUE	0.00163176	14	286	5	0.0174825	0.357143	GO:0030049	GO:BP	muscle filament sliding	21017	6668
query_1	TRUE	0.00169679	772	286	29	0.101399	0.0375648	GO:0001816	GO:BP	cytokine production	21017	473
query_1	TRUE	0.001698	204	286	14	0.048951	0.0686275	GO:0016064	GO:BP	immunoglobulin mediated immune response	21017	5095
query_1	TRUE	0.0017015	39	286	7	0.0244755	0.179487	GO:0002385	GO:BP	mucosal immune response	21017	912
query_1	TRUE	0.00181614	98	286	10	0.034965	0.102041	GO:0034109	GO:BP	homotypic cell-cell adhesion	21017	8417
query_1	TRUE	0.00186102	732	286	28	0.0979021	0.0382514	GO:0050778	GO:BP	positive regulation of immune response	21017	13252
query_1	TRUE	0.00199621	99	286	10	0.034965	0.10101	GO:0051346	GO:BP	negative regulation of hydrolase activity	21017	13673
query_1	TRUE	0.00202233	207	286	14	0.048951	0.0676329	GO:0019724	GO:BP	B cell mediated immunity	21017	6019
query_1	TRUE	0.00215174	2186	286	57	0.199301	0.026075	GO:0070887	GO:BP	cellular response to chemical stimulus	21017	16358
query_1	TRUE	0.00220676	26	286	6	0.020979	0.230769	GO:0002026	GO:BP	regulation of the force of heart contraction	21017	628
query_1	TRUE	0.00220676	26	286	6	0.020979	0.230769	GO:0000303	GO:BP	response to superoxide	21017	89
query_1	TRUE	0.00225194	240	286	15	0.0524476	0.0625	GO:0046434	GO:BP	organophosphate catabolic process	21017	12142
query_1	TRUE	0.00252096	181	286	13	0.0454545	0.0718232	GO:0006941	GO:BP	striated muscle contraction	21017	2579
query_1	TRUE	0.00263095	243	286	15	0.0524476	0.0617284	GO:0042445	GO:BP	hormone metabolic process	21017	10185
query_1	TRUE	0.00280499	27	286	6	0.020979	0.222222	GO:0000305	GO:BP	response to oxygen radical	21017	91
query_1	TRUE	0.00307254	2266	286	58	0.202797	0.0255958	GO:0003008	GO:BP	system process	21017	1459
query_1	TRUE	0.00315762	156	286	12	0.041958	0.0769231	GO:0097530	GO:BP	granulocyte migration	21017	18690
query_1	TRUE	0.00315762	156	286	12	0.041958	0.0769231	GO:0046718	GO:BP	symbiont entry into host cell	21017	12339
query_1	TRUE	0.00329548	502	286	22	0.0769231	0.0438247	GO:0002683	GO:BP	negative regulation of immune system process	21017	1201
query_1	TRUE	0.00340274	43	286	7	0.0244755	0.162791	GO:0002251	GO:BP	organ or tissue specific immune response	21017	783
query_1	TRUE	0.00348152	16	286	5	0.0174825	0.3125	GO:0033275	GO:BP	actin-myosin filament sliding	21017	8109
query_1	TRUE	0.00395571	2009	286	53	0.185315	0.0263813	GO:0008283	GO:BP	cell population proliferation	21017	3150
query_1	TRUE	0.00416847	633	286	25	0.0874126	0.0394945	GO:0032787	GO:BP	monocarboxylic acid metabolic process	21017	7822
query_1	TRUE	0.00431868	63	286	8	0.027972	0.126984	GO:0090303	GO:BP	positive regulation of wound healing	21017	18186
query_1	TRUE	0.00431868	63	286	8	0.027972	0.126984	GO:0043462	GO:BP	regulation of ATP-dependent activity	21017	10710
query_1	TRUE	0.00434084	432	286	20	0.0699301	0.0462963	GO:0003012	GO:BP	muscle system process	21017	1463
query_1	TRUE	0.00434355	253	286	15	0.0524476	0.0592885	GO:1903522	GO:BP	regulation of blood circulation	21017	23072
query_1	TRUE	0.00439949	29	286	6	0.020979	0.206897	GO:0018149	GO:BP	peptide cross-linking	21017	5337
query_1	TRUE	0.00466083	396	286	19	0.0664336	0.0479798	GO:0050900	GO:BP	leukocyte migration	21017	13342
query_1	TRUE	0.00500943	163	286	12	0.041958	0.0736196	GO:0044409	GO:BP	symbiont entry into host	21017	10994
query_1	TRUE	0.00570204	959	286	32	0.111888	0.0333681	GO:0044093	GO:BP	positive regulation of molecular function	21017	10915
query_1	TRUE	0.00632761	228	286	14	0.048951	0.0614035	GO:0007596	GO:BP	blood coagulation	21017	3055
query_1	TRUE	0.00633948	47	286	7	0.0244755	0.148936	GO:0055010	GO:BP	ventricular cardiac muscle tissue morphogenesis	21017	14199
query_1	TRUE	0.00633948	47	286	7	0.0244755	0.148936	GO:0003044	GO:BP	regulation of systemic arterial blood pressure mediated by a chemical signal	21017	1495
query_1	TRUE	0.00686702	1015	286	33	0.115385	0.0325123	GO:0050790	GO:BP	regulation of catalytic activity	21017	13259
query_1	TRUE	0.00801932	9	286	4	0.013986	0.444444	GO:0002003	GO:BP	angiotensin maturation	21017	607
query_1	TRUE	0.00814173	233	286	14	0.048951	0.0600858	GO:0050817	GO:BP	coagulation	21017	13279
query_1	TRUE	0.00824822	337	286	17	0.0594406	0.0504451	GO:0032496	GO:BP	response to lipopolysaccharide	21017	7607
query_1	TRUE	0.00834139	91	286	9	0.0314685	0.0989011	GO:0050829	GO:BP	defense response to Gram-negative bacterium	21017	13287
query_1	TRUE	0.00868903	69	286	8	0.027972	0.115942	GO:0030193	GO:BP	regulation of blood coagulation	21017	6704
query_1	TRUE	0.00898815	235	286	14	0.048951	0.0595745	GO:0007599	GO:BP	hemostasis	21017	3058
query_1	TRUE	0.00979952	33	286	6	0.020979	0.181818	GO:0010669	GO:BP	epithelial structure maintenance	21017	4314
query_1	TRUE	0.0107992	71	286	8	0.027972	0.112676	GO:1900046	GO:BP	regulation of hemostasis	21017	20348
query_1	TRUE	0.0115749	120	286	10	0.034965	0.0833333	GO:0002698	GO:BP	negative regulation of immune effector process	21017	1216
query_1	TRUE	0.0119262	95	286	9	0.0314685	0.0947368	GO:0006942	GO:BP	regulation of striated muscle contraction	21017	2580
query_1	TRUE	0.0132223	10	286	4	0.013986	0.4	GO:0051238	GO:BP	sequestering of metal ion	21017	13588
query_1	TRUE	0.0132223	10	286	4	0.013986	0.4	GO:0002002	GO:BP	regulation of angiotensin levels in blood	21017	606
query_1	TRUE	0.0137775	1098	286	34	0.118881	0.0309654	GO:0001775	GO:BP	cell activation	21017	440
query_1	TRUE	0.0147687	74	286	8	0.027972	0.108108	GO:0050818	GO:BP	regulation of coagulation	21017	13280
query_1	TRUE	0.0153385	21	286	5	0.0174825	0.238095	GO:0044241	GO:BP	lipid digestion	21017	10937
query_1	TRUE	0.0163928	355	286	17	0.0594406	0.0478873	GO:0002237	GO:BP	response to molecule of bacterial origin	21017	770
query_1	TRUE	0.0175788	154	286	11	0.0384615	0.0714286	GO:0045861	GO:BP	negative regulation of proteolysis	21017	11673
query_1	TRUE	0.0181975	100	286	9	0.0314685	0.09	GO:0002027	GO:BP	regulation of heart rate	21017	629
query_1	TRUE	0.018641	55	286	7	0.0244755	0.127273	GO:0001913	GO:BP	T cell mediated cytotoxicity	21017	530
query_1	TRUE	0.0188618	1682	286	45	0.157343	0.0267539	GO:0042127	GO:BP	regulation of cell population proliferation	21017	9981
query_1	TRUE	0.0195083	186	286	12	0.041958	0.0645161	GO:0008217	GO:BP	regulation of blood pressure	21017	3144
query_1	TRUE	0.019586	478	286	20	0.0699301	0.041841	GO:0045785	GO:BP	positive regulation of cell adhesion	21017	11617
query_1	TRUE	0.0197426	101	286	9	0.0314685	0.0891089	GO:0070252	GO:BP	actin-mediated cell contraction	21017	16020
query_1	TRUE	0.0197497	4	286	3	0.0104895	0.75	GO:0044245	GO:BP	polysaccharide digestion	21017	10938
query_1	TRUE	0.0197497	4	286	3	0.0104895	0.75	GO:0044278	GO:BP	disruption of cell wall in another organism	21017	10947
query_1	TRUE	0.0197497	4	286	3	0.0104895	0.75	GO:0010813	GO:BP	neuropeptide catabolic process	21017	4425
query_1	TRUE	0.0220284	129	286	10	0.034965	0.0775194	GO:0071621	GO:BP	granulocyte chemotaxis	21017	16801
query_1	TRUE	0.0237296	57	286	7	0.0244755	0.122807	GO:0031638	GO:BP	zymogen activation	21017	7248
query_1	TRUE	0.0290438	371	286	17	0.0594406	0.0458221	GO:0050878	GO:BP	regulation of body fluid levels	21017	13323
query_1	TRUE	0.0299175	59	286	7	0.0244755	0.118644	GO:0003229	GO:BP	ventricular cardiac muscle tissue development	21017	1659
query_1	TRUE	0.0299175	59	286	7	0.0244755	0.118644	GO:0055008	GO:BP	cardiac muscle tissue morphogenesis	21017	14197
query_1	TRUE	0.0300904	227	286	13	0.0454545	0.0572687	GO:0090257	GO:BP	regulation of muscle system process	21017	18146
query_1	TRUE	0.0305031	12	286	4	0.013986	0.333333	GO:0005984	GO:BP	disaccharide metabolic process	21017	1859
query_1	TRUE	0.0313528	40	286	6	0.020979	0.15	GO:0032781	GO:BP	positive regulation of ATP-dependent activity	21017	7817
query_1	TRUE	0.0350474	951	286	30	0.104895	0.0315457	GO:0045321	GO:BP	leukocyte activation	21017	11356
query_1	TRUE	0.036311	41	286	6	0.020979	0.146341	GO:0046466	GO:BP	membrane lipid catabolic process	21017	12174
query_1	TRUE	0.036311	41	286	6	0.020979	0.146341	GO:0006958	GO:BP	complement activation, classical pathway	21017	2589
query_1	TRUE	0.0383011	25	286	5	0.0174825	0.2	GO:0003081	GO:BP	regulation of systemic arterial blood pressure by renin-angiotensin	21017	1526
query_1	TRUE	0.0384503	199	286	12	0.041958	0.0603015	GO:0000302	GO:BP	response to reactive oxygen species	21017	88
query_1	TRUE	0.0418824	42	286	6	0.020979	0.142857	GO:0045454	GO:BP	cell redox homeostasis	21017	11384
query_1	TRUE	0.0437669	548	286	21	0.0734266	0.0383212	GO:0010817	GO:BP	regulation of hormone levels	21017	4429
query_1	TRUE	0.0449563	549	286	21	0.0734266	0.0382514	GO:1901615	GO:BP	organic hydroxy compound metabolic process	21017	21597
query_1	TRUE	0.0474217	237	286	13	0.0454545	0.0548523	GO:0097529	GO:BP	myeloid leukocyte migration	21017	18689
query_1	TRUE	0.0488758	5	286	3	0.0104895	0.6	GO:1902396	GO:BP	protein localization to bicellular tight junction	21017	22257
query_1	TRUE	4.24391e-21	2476	285	100	0.350877	0.0403877	GO:0016787	GO:MF	hydrolase activity	20196	2930
query_1	TRUE	2.36992e-19	623	285	48	0.168421	0.0770465	GO:0008233	GO:MF	peptidase activity	20196	1593
query_1	TRUE	6.32117e-19	228	285	31	0.108772	0.135965	GO:0061134	GO:MF	peptidase regulator activity	20196	7812
query_1	TRUE	6.6555e-19	101	285	23	0.0807018	0.227723	GO:0008238	GO:MF	exopeptidase activity	20196	1598
query_1	TRUE	3.23389e-18	168	285	27	0.0947368	0.160714	GO:0004866	GO:MF	endopeptidase inhibitor activity	20196	1116
query_1	TRUE	8.3882e-18	174	285	27	0.0947368	0.155172	GO:0030414	GO:MF	peptidase inhibitor activity	20196	3700
query_1	TRUE	3.78157e-17	184	285	27	0.0947368	0.146739	GO:0061135	GO:MF	endopeptidase regulator activity	20196	7813
query_1	TRUE	2.21637e-14	5751	285	148	0.519298	0.0257347	GO:0003824	GO:MF	catalytic activity	20196	365
query_1	TRUE	9.74102e-14	394	285	33	0.115789	0.0837563	GO:0004175	GO:MF	endopeptidase activity	20196	642
query_1	TRUE	2.64088e-12	103	285	18	0.0631579	0.174757	GO:0004867	GO:MF	serine-type endopeptidase inhibitor activity	20196	1117
query_1	TRUE	1.06492e-11	67	285	15	0.0526316	0.223881	GO:0008235	GO:MF	metalloexopeptidase activity	20196	1595
query_1	TRUE	2.14979e-11	84	285	16	0.0561404	0.190476	GO:0016209	GO:MF	antioxidant activity	20196	2686
query_1	TRUE	1.24226e-10	187	285	21	0.0736842	0.112299	GO:0008237	GO:MF	metallopeptidase activity	20196	1597
query_1	TRUE	1.83627e-10	393	285	29	0.101754	0.0737913	GO:0004857	GO:MF	enzyme inhibitor activity	20196	1108
query_1	TRUE	3.55407e-10	726	285	39	0.136842	0.053719	GO:0005509	GO:MF	calcium ion binding	20196	1471
query_1	TRUE	7.27248e-10	507	285	32	0.112281	0.0631164	GO:0140678	GO:MF	molecular function inhibitor activity	20196	9478
query_1	TRUE	2.10952e-09	39	285	11	0.0385965	0.282051	GO:0004177	GO:MF	aminopeptidase activity	20196	644
query_1	TRUE	3.09339e-09	197	285	20	0.0701754	0.101523	GO:0008236	GO:MF	serine-type peptidase activity	20196	1596
query_1	TRUE	4.48774e-09	201	285	20	0.0701754	0.0995025	GO:0017171	GO:MF	serine hydrolase activity	20196	3121
query_1	TRUE	1.10318e-08	144	285	17	0.0596491	0.118056	GO:0002020	GO:MF	protease binding	20196	287
query_1	TRUE	1.9835e-08	47	285	11	0.0385965	0.234043	GO:0004180	GO:MF	carboxypeptidase activity	20196	645
query_1	TRUE	2.90112e-08	175	285	18	0.0631579	0.102857	GO:0003823	GO:MF	antigen binding	20196	364
query_1	TRUE	4.64145e-08	180	285	18	0.0631579	0.1	GO:0004252	GO:MF	serine-type endopeptidase activity	20196	653
query_1	TRUE	7.269e-08	2166	285	68	0.238596	0.0313943	GO:0042802	GO:MF	identical protein binding	20196	5171
query_1	TRUE	5.55283e-07	1139	285	44	0.154386	0.0386304	GO:0046914	GO:MF	transition metal ion binding	20196	5741
query_1	TRUE	2.63456e-06	56	285	10	0.0350877	0.178571	GO:0004601	GO:MF	peroxidase activity	20196	897
query_1	TRUE	3.766e-06	58	285	10	0.0350877	0.172414	GO:0016684	GO:MF	oxidoreductase activity, acting on peroxide as acceptor	20196	2849
query_1	TRUE	1.07849e-05	743	285	32	0.112281	0.0430686	GO:0016491	GO:MF	oxidoreductase activity	20196	2764
query_1	TRUE	1.41463e-05	287	285	19	0.0666667	0.0662021	GO:0030246	GO:MF	carbohydrate binding	20196	3633
query_1	TRUE	4.66654e-05	248	285	17	0.0596491	0.0685484	GO:0005539	GO:MF	glycosaminoglycan binding	20196	1487
query_1	TRUE	5.91302e-05	18	285	6	0.0210526	0.333333	GO:0042834	GO:MF	peptidoglycan binding	20196	5178
query_1	TRUE	9.04333e-05	80	285	10	0.0350877	0.125	GO:0140272	GO:MF	exogenous protein binding	20196	9338
query_1	TRUE	9.04333e-05	80	285	10	0.0350877	0.125	GO:0048306	GO:MF	calcium-dependent protein binding	20196	6751
query_1	TRUE	0.000114167	11	285	5	0.0175439	0.454545	GO:0015643	GO:MF	toxic substance binding	20196	2616
query_1	TRUE	0.00016827	6357	285	130	0.45614	0.0204499	GO:0036094	GO:MF	small molecule binding	20196	4932
query_1	TRUE	0.000172879	4474	285	100	0.350877	0.0223514	GO:0043169	GO:MF	cation binding	20196	5250
query_1	TRUE	0.000188018	132	285	12	0.0421053	0.0909091	GO:0016798	GO:MF	hydrolase activity, acting on glycosyl bonds	20196	2939
query_1	TRUE	0.000220495	4375	285	98	0.34386	0.0224	GO:0046872	GO:MF	metal ion binding	20196	5730
query_1	TRUE	0.00024333	35	285	7	0.0245614	0.2	GO:0004869	GO:MF	cysteine-type endopeptidase inhibitor activity	20196	1118
query_1	TRUE	0.000279258	6	285	4	0.0140351	0.666667	GO:0140824	GO:MF	thioredoxin-dependent peroxiredoxin activity	20196	9565
query_1	TRUE	0.000279258	6	285	4	0.0140351	0.666667	GO:0008379	GO:MF	thioredoxin peroxidase activity	20196	1650
query_1	TRUE	0.000341294	92	285	10	0.0350877	0.108696	GO:0004553	GO:MF	hydrolase activity, hydrolyzing O-glycosyl compounds	20196	857
query_1	TRUE	0.000519097	25	285	6	0.0210526	0.24	GO:0070006	GO:MF	metalloaminopeptidase activity	20196	7998
query_1	TRUE	0.000708443	15	285	5	0.0175439	0.333333	GO:0070492	GO:MF	oligosaccharide binding	20196	8075
query_1	TRUE	0.000832061	79	285	9	0.0315789	0.113924	GO:0001618	GO:MF	virus receptor activity	20196	215
query_1	TRUE	0.00101859	16	285	5	0.0175439	0.3125	GO:0016805	GO:MF	dipeptidase activity	20196	2944
query_1	TRUE	0.00127438	8	285	4	0.0140351	0.5	GO:0051920	GO:MF	peroxiredoxin activity	20196	7534
query_1	TRUE	0.00147004	133	285	11	0.0385965	0.0827068	GO:0016298	GO:MF	lipase activity	20196	2714
query_1	TRUE	0.00149145	1305	285	40	0.140351	0.0306513	GO:0030234	GO:MF	enzyme regulator activity	20196	3631
query_1	TRUE	0.00164019	30	285	6	0.0210526	0.2	GO:0004181	GO:MF	metallocarboxypeptidase activity	20196	646
query_1	TRUE	0.00226839	9	285	4	0.0140351	0.444444	GO:0070573	GO:MF	metallodipeptidase activity	20196	8093
query_1	TRUE	0.0024339	727	285	27	0.0947368	0.0371389	GO:0042803	GO:MF	protein homodimerization activity	20196	5172
query_1	TRUE	0.00277589	776	285	28	0.0982456	0.0360825	GO:0016788	GO:MF	hydrolase activity, acting on ester bonds	20196	2931
query_1	TRUE	0.00304385	6153	285	122	0.42807	0.0198277	GO:0043167	GO:MF	ion binding	20196	5248
query_1	TRUE	0.00308227	202	285	13	0.045614	0.0643564	GO:0052689	GO:MF	carboxylic ester hydrolase activity	20196	7621
query_1	TRUE	0.00373864	10	285	4	0.0140351	0.4	GO:0050786	GO:MF	RAGE receptor binding	20196	7385
query_1	TRUE	0.00707536	862	285	29	0.101754	0.0336427	GO:0008270	GO:MF	zinc ion binding	20196	1617
query_1	TRUE	0.0077593	2358	285	58	0.203509	0.0245971	GO:0140096	GO:MF	catalytic activity, acting on a protein	20196	9314
query_1	TRUE	0.00829228	561	285	22	0.077193	0.0392157	GO:0050839	GO:MF	cell adhesion molecule binding	20196	7393
query_1	TRUE	0.00840759	80	285	8	0.0280702	0.1	GO:0033293	GO:MF	monocarboxylic acid binding	20196	4294
query_1	TRUE	0.00861793	12	285	4	0.0140351	0.333333	GO:0016668	GO:MF	oxidoreductase activity, acting on a sulfur group of donors, NAD(P) as acceptor	20196	2838
query_1	TRUE	0.00903519	24	285	5	0.0175439	0.208333	GO:0004806	GO:MF	triacylglycerol lipase activity	20196	1061
query_1	TRUE	0.01231	13	285	4	0.0140351	0.307692	GO:0032036	GO:MF	myosin heavy chain binding	20196	4150
query_1	TRUE	0.0125714	42	285	6	0.0210526	0.142857	GO:0008307	GO:MF	structural constituent of muscle	20196	1628
query_1	TRUE	0.0133489	5	285	3	0.0105263	0.6	GO:0140487	GO:MF	metal ion sequestering activity	20196	9416
query_1	TRUE	0.020968	2105	285	52	0.182456	0.0247031	GO:0019899	GO:MF	enzyme binding	20196	3505
query_1	TRUE	0.0360295	448	285	18	0.0631579	0.0401786	GO:0003779	GO:MF	actin binding	20196	358
query_1	TRUE	0.044052	335	285	15	0.0526316	0.0447761	GO:0045296	GO:MF	cadherin binding	20196	5588
query_1	TRUE	0.0457492	7	285	3	0.0105263	0.428571	GO:0050253	GO:MF	retinyl-palmitate esterase activity	20196	7001
query_1	TRUE	0.020225	3	119	3	0.0252101	1	HP:0032385	HP	Abnormal circulating transferrin concentration	5080	12480
query_1	TRUE	0.0339772	207	119	16	0.134454	0.0772947	HP:0001977	HP	Abnormal thrombosis	5080	1437
query_1	TRUE	2.45427e-11	102	179	19	0.106145	0.186275	KEGG:04972	KEGG	Pancreatic secretion	8484	403
query_1	TRUE	1.43828e-06	43	179	10	0.0558659	0.232558	KEGG:04975	KEGG	Fat digestion and absorption	8484	406
query_1	TRUE	2.81103e-06	103	179	14	0.0782123	0.135922	KEGG:04974	KEGG	Protein digestion and absorption	8484	405
query_1	TRUE	1.25926e-05	67	179	11	0.0614525	0.164179	KEGG:00010	KEGG	Glycolysis / Gluconeogenesis	8484	2
query_1	TRUE	4.41962e-05	1537	179	60	0.335196	0.0390371	KEGG:01100	KEGG	Metabolic pathways	8484	181
query_1	TRUE	8.12121e-05	97	179	12	0.0670391	0.123711	KEGG:05410	KEGG	Hypertrophic cardiomyopathy	8484	489
query_1	TRUE	0.000355307	131	179	13	0.0726257	0.0992366	KEGG:04142	KEGG	Lysosome	8484	279
query_1	TRUE	0.00050504	115	179	12	0.0670391	0.104348	KEGG:01200	KEGG	Carbon metabolism	8484	184
query_1	TRUE	0.000612499	23	179	6	0.0335196	0.26087	KEGG:04614	KEGG	Renin-angiotensin system	8484	324
query_1	TRUE	0.000920233	102	179	11	0.0614525	0.107843	KEGG:05414	KEGG	Dilated cardiomyopathy	8484	491
query_1	TRUE	0.00130426	193	179	15	0.0837989	0.0777202	KEGG:04814	KEGG	Motor proteins	8484	366
query_1	TRUE	0.00318636	30	179	6	0.0335196	0.2	KEGG:00020	KEGG	Citrate cycle (TCA cycle)	8484	3
query_1	TRUE	0.00486905	63	179	8	0.0446927	0.126984	KEGG:05416	KEGG	Viral myocarditis	8484	493
query_1	TRUE	0.00514463	47	179	7	0.0391061	0.148936	KEGG:00620	KEGG	Pyruvate metabolism	8484	99
query_1	TRUE	0.00610815	147	179	12	0.0670391	0.0816327	KEGG:04145	KEGG	Phagosome	8484	281
query_1	TRUE	0.00777051	86	179	9	0.0502793	0.104651	KEGG:04610	KEGG	Complement and coagulation cascades	8484	320
query_1	TRUE	0.00851189	87	179	9	0.0502793	0.103448	KEGG:04260	KEGG	Cardiac muscle contraction	8484	296
query_1	TRUE	0.0161703	56	179	7	0.0391061	0.125	KEGG:00480	KEGG	Glutathione metabolism	8484	61
query_1	TRUE	0.0220668	27	179	5	0.027933	0.185185	KEGG:05310	KEGG	Asthma	8484	481
query_1	TRUE	1.18618e-43	476	221	74	0.334842	0.155462	REAC:R-HSA-6798695	REAC	Neutrophil degranulation	10916	1597
query_1	TRUE	5.40958e-32	1099	221	91	0.411765	0.0828025	REAC:R-HSA-168249	REAC	Innate Immune System	10916	1204
query_1	TRUE	2.49504e-23	2079	221	111	0.502262	0.0533911	REAC:R-HSA-168256	REAC	Immune System	10916	1170
query_1	TRUE	9.33427e-13	22	221	12	0.0542986	0.545455	REAC:R-HSA-8935690	REAC	Digestion	10916	741
query_1	TRUE	1.29803e-11	26	221	12	0.0542986	0.461538	REAC:R-HSA-8963743	REAC	Digestion and absorption	10916	742
query_1	TRUE	3.58829e-08	96	221	16	0.0723982	0.166667	REAC:R-HSA-6803157	REAC	Antimicrobial peptides	10916	156
query_1	TRUE	2.26151e-06	126	221	16	0.0723982	0.126984	REAC:R-HSA-114608	REAC	Platelet degranulation	10916	1764
query_1	TRUE	4.00998e-06	131	221	16	0.0723982	0.122137	REAC:R-HSA-76005	REAC	Response to elevated platelet cytosolic Ca2+	10916	2090
query_1	TRUE	9.40919e-06	6	221	5	0.0226244	0.833333	REAC:R-HSA-6799990	REAC	Metal sequestration by antimicrobial proteins	10916	1443
query_1	TRUE	1.33932e-05	11	221	6	0.0271493	0.545455	REAC:R-HSA-189085	REAC	Digestion of dietary carbohydrate	10916	743
query_1	TRUE	1.39384e-05	36	221	9	0.040724	0.25	REAC:R-HSA-390522	REAC	Striated Muscle Contraction	10916	2356
query_1	TRUE	1.63664e-05	18	221	7	0.0316742	0.388889	REAC:R-HSA-2022377	REAC	Metabolism of Angiotensinogen to Angiotensins	10916	1418
query_1	TRUE	0.000314222	673	221	34	0.153846	0.0505201	REAC:R-HSA-109582	REAC	Hemostasis	10916	1118
query_1	TRUE	0.00116476	6	221	4	0.0180995	0.666667	REAC:R-HSA-1566977	REAC	Fibronectin matrix formation	10916	941
query_1	TRUE	0.00116476	6	221	4	0.0180995	0.666667	REAC:R-HSA-192456	REAC	Digestion of dietary lipid	10916	744
query_1	TRUE	0.00169615	33	221	7	0.0316742	0.212121	REAC:R-HSA-70263	REAC	Gluconeogenesis	10916	1052
query_1	TRUE	0.00179435	22	221	6	0.0271493	0.272727	REAC:R-HSA-71403	REAC	Citric acid cycle (TCA cycle)	10916	364
query_1	TRUE	0.00193327	97	221	11	0.0497738	0.113402	REAC:R-HSA-2173782	REAC	Binding and Uptake of Ligands by Scavenger Receptors	10916	223
query_1	TRUE	0.0031475	36	221	7	0.0316742	0.194444	REAC:R-HSA-3299685	REAC	Detoxification of Reactive Oxygen Species	10916	735
query_1	TRUE	0.00717777	111	221	11	0.0497738	0.0990991	REAC:R-HSA-166658	REAC	Complement cascade	10916	390
query_1	TRUE	0.00765857	203	221	15	0.0678733	0.0738916	REAC:R-HSA-397014	REAC	Muscle contraction	10916	1496
query_1	TRUE	0.0107722	43	221	7	0.0316742	0.162791	REAC:R-HSA-445355	REAC	Smooth Muscle Contraction	10916	2336
query_1	TRUE	0.0178045	101	221	10	0.0452489	0.0990099	REAC:R-HSA-977606	REAC	Regulation of Complement cascade	10916	1971
query_1	TRUE	0.0203792	124	221	11	0.0497738	0.0887097	REAC:R-HSA-381426	REAC	Regulation of Insulin-like Growth Factor (IGF) transport and uptake by Insulin-like Growth Factor Binding Proteins (IGFBPs)	10916	1981
query_1	TRUE	0.0292991	107	221	10	0.0452489	0.0934579	REAC:R-HSA-8957275	REAC	Post-translational protein phosphorylation	10916	1777
query_1	TRUE	0.0352388	69	221	8	0.0361991	0.115942	REAC:R-HSA-2168880	REAC	Scavenging of heme from plasma	10916	2184
query_1	TRUE	0.0358289	259	221	16	0.0723982	0.0617761	REAC:R-HSA-76002	REAC	Platelet activation, signaling and aggregation	10916	1762
query_1	TRUE	0.0442252	91	221	9	0.040724	0.0989011	REAC:R-HSA-163125	REAC	Post-translational modification: synthesis of GPI-anchored proteins	10916	1775
