## Supplemental Table 6 for "Fecal proteomics of wild capuchins reveals impacts of season, diet, age, and, sex on gut physiology"

### Sheet: Sheet1
Monkey_Code	Sample_ID	Sex	Age_Days	Age_YO	TimeGroup	Fruit_mean_NormIntensity	Invertebrate_mean_NormIntensity	Lungworm_NormIntensity	Bifidobacterium_mean_NormIntensity	Streptococcus_mean_NormIntensity	A0A2Z6DRJ8_FICCA	A0AA87ZE62_FICCA	A0AA88AT68_FICCA	A0AA88CN57_FICCA	A0A2A4JJ10_HELVI	A0A2A4JTM4_HELVI	A0A2A4K4P4_HELVI	A0A9P0H0U3_NEZVI	A0A151J748_9HYME	A0A195ECC1_9HYME	A0A195EDY9_9HYME	A0A0K0EY49_STRVS	A0A834N692_VESVU	A0A087DAI5_9BIFI	A0A087DIH5_9BIFI	A0A261FM10_9BIFI	A0A261FM20_9BIFI	A0A261FTI4_9BIFI	A0A564VBV7_9BIFI	A0A564VJM8_9BIFI	A0A564VWQ2_9BIFI	A0A2X3VIG0_9STRE	A0A2X3W539_9STRE	A0A2X3Y066_9STRE	A0A917A8L2_9STRE	A0A917A9K7_9STRE	STRVS	GIAIC
KI	2	female	4383	Young_Adult	Early	24.0196	24.1257	NA	23.6858	22.0446	24.5062	24.8298	24.0107	22.7318	22.7935	20.99	26.9622	21.9724	31.0489	19.5708	25.5419	NA	NA	23.6679	25.0448	24.7605	NA	22.794	24.1765	21.9902	23.3664	20.1446	24.9519	22.7562	19.8632	22.5071	TRUE	TRUE
LA	3	female	1827	Young_Adult	Early	23.5312	24.1881	23.2117	NA	21.8724	24.2314	24.326	NA	22.0362	22.0727	21.6339	NA	22.683	28.6709	26.2709	NA	23.2117	23.7974	NA	NA	NA	NA	NA	NA	NA	NA	20.4202	23.1898	21.2436	NA	22.636	TRUE	TRUE
ED	4	female	5098	Young_Adult	Early	22.0737	25.4259	NA	23.876	23.5518	21.6701	22.4772	NA	NA	NA	NA	26.3726	NA	NA	24.4792	NA	NA	NA	24.1167	23.2173	NA	24.1207	24.0492	NA	NA	NA	26.2004	25.2179	23.5559	19.745	23.0401	FALSE	FALSE
PR	5	female	1345	Young_Adult	Early	23.051	24.9123	NA	22.7311	25.5113	22.0806	23.2913	NA	23.7811	NA	21.4973	26.8685	25.3162	NA	24.9536	NA	NA	25.9259	23.9923	23.8537	22.4842	22.1985	22.2868	NA	21.5709	NA	NA	26.0064	25.1239	25.7548	25.1601	FALSE	TRUE
RF	8	male	6558	Old	Early	24.2492	23.1777	22.1321	22.9324	22.8549	22.664	26.0666	25.3746	22.8917	NA	21.2704	NA	NA	NA	NA	25.085	22.1321	NA	22.5762	24.1379	23.8662	23.8364	18.2506	22.5231	22.5297	25.7393	NA	23.7911	NA	22.6335	22.14	TRUE	TRUE
SH	9	female	4074	Young_Adult	Early	23.0439	25.0744	22.3454	23.0479	23.749	24.097	22.9979	21.4546	23.6262	23.4255	23.0472	NA	26.2652	30.8799	22.2563	26.994	22.3454	22.6525	19.752	26.1688	22.629	NA	NA	21.9652	24.3648	23.4073	22.7909	25.3129	NA	22.9172	23.9749	TRUE	FALSE
TL	11	male	6329	Old	Early	23.4979	24.156	21.8513	23.5194	21.9591	NA	NA	NA	23.4979	NA	20.81	22.3268	23.5604	29.8496	23.17	25.8495	21.8513	23.5255	24.2167	24.0864	23.4804	23.4344	22.6655	21.857	23.5319	24.8827	24.0143	23.2643	21.6335	19.5133	21.3703	TRUE	FALSE
OR	12	female	3307	Young_Adult	Early	21.6637	25.1889	NA	22.3066	NA	NA	19.6754	NA	23.652	NA	NA	NA	NA	NA	25.1889	NA	NA	NA	NA	NA	24.3557	23.3573	19.1715	22.3419	NA	NA	NA	NA	NA	NA	NA	TRUE	FALSE
CH	13	female	3469	Young_Adult	Early	21.7113	24.4438	24.9708	22.3293	22.1288	NA	NA	NA	21.7113	21.6552	NA	NA	23.8673	29.2128	22.2571	26.4316	24.9708	23.2387	NA	24.4877	21.542	22.4085	NA	20.5703	22.2237	22.7434	21.9978	24.3286	20.06	NA	NA	TRUE	FALSE
VN	14	female	1459	Young_Adult	Early	21.5647	23.2101	NA	20.4253	20.5583	NA	NA	NA	21.5647	NA	NA	NA	NA	NA	24.5456	NA	NA	21.8746	20.8454	17.4964	NA	22.9341	NA	NA	NA	NA	19.9141	21.2024	NA	NA	NA	FALSE	FALSE
TH	15	female	2163	Young_Adult	Early	21.6131	24.2541	NA	23.783	NA	21.6131	NA	NA	NA	NA	24.6252	NA	NA	NA	23.883	NA	NA	NA	NA	NA	NA	23.783	NA	NA	NA	NA	NA	NA	NA	NA	NA	TRUE	FALSE
MQ	16	male	4507	Young_Adult	Early	24.1547	22.8483	26.3791	22.7926	20.6719	NA	NA	NA	24.1547	NA	23.9798	NA	21.9338	NA	20.3853	22.9465	26.3791	24.9959	NA	NA	NA	22.7926	NA	NA	NA	NA	21.6956	20.8185	21.6092	NA	18.5641	TRUE	FALSE
SS	17	female	6639	Old	Early	23.2092	23.4411	NA	22.757	NA	21.2249	NA	26.0706	22.3319	22.4355	21.008	NA	23.2143	28.2417	NA	24.4337	NA	21.3133	19.0827	24.6046	23.0514	23.0903	NA	22.0811	23.0304	24.3584	NA	NA	NA	NA	NA	TRUE	TRUE
HG	20	male	2581	Young_Adult	Early	21.8018	25.2392	25.2236	21.8684	22.5559	NA	NA	21.5959	22.0077	NA	19.7165	NA	26.8685	29.9624	NA	26.9367	25.2236	22.712	21.9086	22.1159	22.098	23.7995	20.173	21.3847	21.0078	22.4594	22.701	23.3203	23.3376	21.7932	21.6276	TRUE	TRUE
MF	21	male	5240	Young_Adult	Early	23.8073	24.8826	25.1727	22.7498	25.9393	18.9987	25.4127	26.7907	24.0272	23.9211	24.0865	NA	24.0678	28.7358	22.9988	26.3685	25.1727	23.9999	NA	NA	NA	25.3576	NA	22.8281	20.0637	NA	26.037	26.9972	25.2161	25.7332	25.7132	TRUE	TRUE
PT	22	female	5432	Young_Adult	Early	24.1842	24.8337	25.3346	25.4166	25.4198	20.8136	29.1881	24.0411	22.694	22.7028	22.0238	27.1925	22.9013	29.8354	23.9994	26.4598	25.3346	23.5547	26.51	26.2513	25.0006	NA	25.0088	24.2279	25.7135	25.204	22.622	27.1822	26.3958	24.7904	26.1086	TRUE	TRUE
SP	23	female	1652	Young_Adult	Early	21.8227	22.923	22.8567	20.3887	20.7951	19.7099	25.3975	NA	20.3606	NA	NA	NA	21.4156	NA	NA	24.4304	22.8567	NA	NA	19.9004	22.3108	NA	NA	NA	20.3963	18.9471	NA	22.2754	NA	19.3147	NA	TRUE	FALSE
LY	24	female	6335	Old	Early	25.2514	26.1866	24.8335	20.6166	21.4499	NA	25.2514	NA	NA	24.1384	NA	27.0174	NA	29.5045	22.5438	27.7288	24.8335	NA	NA	NA	NA	22.4571	18.7762	NA	NA	NA	NA	21.1715	NA	NA	21.7283	TRUE	FALSE
QD	25	female	2563	Young_Adult	Early	NA	NA	NA	24.4954	16.6816	NA	NA	NA	NA	NA	NA	NA	NA	NA	NA	NA	NA	NA	NA	NA	NA	24.4954	NA	NA	NA	NA	NA	16.6816	NA	NA	NA	FALSE	FALSE
FL	26	female	5342	Young_Adult	Early	24.7878	24.2044	23.858	22.7031	22.969	NA	27.6221	24.5435	22.1978	19.1339	21.5706	27.7829	22.5627	28.2064	23.696	26.4781	23.858	NA	21.2541	23.9288	23.4755	23.2473	19.9416	21.5876	22.5117	25.6777	19.8505	24.2608	23.323	24.0228	23.3877	TRUE	TRUE
LL	27	female	7796	Old	Early	22.1004	19.9507	NA	22.555	20.2559	NA	NA	22.2996	21.9012	NA	19.9507	NA	NA	NA	NA	NA	NA	NA	NA	NA	NA	24.7916	20.3185	NA	NA	NA	NA	19.6016	NA	20.9101	NA	FALSE	FALSE
LE	28	male	7318	Old	Early	22.7013	22.9986	NA	24.7369	21.8735	20.7168	25.6837	23.098	21.3066	NA	17.7862	26.304	21.1084	26.796	NA	NA	NA	NA	NA	NA	NA	24.7369	NA	NA	NA	NA	22.8327	24.0441	19.8715	NA	20.7457	TRUE	TRUE
SI	29	female	5761	Young_Adult	Early	23.8973	22.7417	NA	21.8878	23.7846	20.9703	26.5798	25.347	22.692	NA	NA	NA	21.579	NA	23.9045	NA	NA	NA	22.0078	21.399	20.5317	24.7014	NA	21.0077	21.1809	22.386	NA	24.7643	21.3368	24.6375	24.4	FALSE	FALSE
HG	192	male	3014	Young_Adult	Late	25.0006	25.0998	25.1614	24.5546	23.4231	23.3631	28.2615	25.6059	22.7719	25.8647	22.9777	NA	21.5235	31.3467	23.1345	25.7517	25.1614	NA	26.2092	26.1062	23.1765	NA	25.3347	21.6653	24.7195	24.6707	24.7483	24.3656	23.1795	22.1843	22.6376	TRUE	FALSE
PT	193	female	5864	Young_Adult	Late	26.6519	23.1846	22.5853	21.7883	22.5274	25.215	31.6831	27.1681	22.5414	22.3326	22.3672	NA	22.9765	29.626	23.1284	19.8893	22.5853	21.9718	22.8106	NA	21.0964	NA	22.342	20.7931	21.8996	NA	19.8997	24.0518	23.6432	NA	22.5148	TRUE	FALSE
SP	194	female	2084	Young_Adult	Late	23.1538	22.1812	NA	22.5556	19.9896	18.8481	24.5758	24.7455	24.4458	NA	22.1812	NA	NA	NA	NA	NA	NA	NA	NA	NA	NA	22.5556	NA	NA	NA	NA	NA	21.3585	18.4418	20.1685	NA	FALSE	FALSE
LL	195	female	8228	Old	Late	27.1643	24.9406	23.0536	23.1665	23.8826	25.0783	31.629	27.1598	24.7901	23.6846	24.4766	28.2989	23.839	29.8272	24.9923	21.6675	23.0536	22.7389	24.7575	NA	21.4328	NA	24.4683	21.6022	23.1241	23.6144	NA	24.8777	24.1256	23.1605	23.3666	TRUE	FALSE
QD	196	female	2995	Young_Adult	Late	25.2896	21.5808	NA	22.8979	21.5669	22.5214	28.2998	27.4151	22.9222	NA	21.5827	22.2471	22.5148	NA	19.8339	21.7253	NA	NA	25.392	NA	20.6342	23.0741	23.1012	21.0396	22.9755	24.0689	NA	22.2666	21.0129	NA	21.421	TRUE	FALSE
MF	197	male	5672	Young_Adult	Late	25.63	25.8038	NA	22.1378	23.1247	NA	26.8535	26.0369	23.9995	NA	26.1899	NA	NA	NA	25.4177	NA	NA	NA	24.3305	NA	22.8742	22.7773	18.8154	22.3048	21.7244	NA	NA	23.4701	23.7474	22.1566	NA	FALSE	TRUE
PD	198	female	4536	Young_Adult	Late	NA	NA	NA	21.9798	NA	NA	NA	NA	NA	NA	NA	NA	NA	NA	NA	NA	NA	NA	22.902	NA	NA	NA	NA	NA	21.1117	21.9256	NA	NA	NA	NA	NA	TRUE	FALSE
SS	199	female	7081	Old	Late	NA	NA	NA	NA	19.8822	NA	NA	NA	NA	NA	NA	NA	NA	NA	NA	NA	NA	NA	NA	NA	NA	NA	NA	NA	NA	NA	NA	19.8822	NA	NA	NA	FALSE	FALSE
TL	201	male	6775	Old	Late	25.7709	NA	NA	NA	NA	NA	25.7709	NA	NA	NA	NA	NA	NA	NA	NA	NA	NA	NA	NA	NA	NA	NA	NA	NA	NA	NA	NA	NA	NA	NA	NA	FALSE	FALSE
TH	202	female	2608	Young_Adult	Late	22.7599	24.4874	26.926	23.3925	23.0666	19.4735	22.6272	26.041	22.8981	NA	22.1993	NA	26.7319	NA	24.5311	NA	26.926	NA	25.3619	22.6702	NA	23.2552	21.5797	NA	23.1003	24.3876	22.4469	24.3023	22.535	22.9476	23.1013	TRUE	TRUE
MQ	203	male	4949	Young_Adult	Late	24.0624	25.3585	26.2441	22.6489	21.7164	22.5424	25.7254	24.1007	23.8811	24.6517	24.6751	27.6294	20.1362	27.9327	29.1042	25.6858	26.2441	23.0532	21.4358	24.6049	25.036	NA	20.7306	24.1062	20.8646	21.7642	24.697	20.2178	NA	20.2343	NA	TRUE	FALSE
CE	204	female	3914	Young_Adult	Late	24.6249	24.9996	24.7149	23.1765	21.7546	22.0886	28.1468	25.3402	22.9241	24.5553	24.1955	28.4423	19.4771	30.2484	26.7771	24.3921	24.7149	21.9091	25.0157	22.9884	22.0146	NA	24.572	21.2512	22.943	23.4506	25.0903	22.0916	21.0468	21.6762	18.8683	TRUE	FALSE
OR	205	female	3754	Young_Adult	Late	23.4138	24.6397	22.4113	21.0676	25.0209	NA	21.8767	NA	24.9508	24.5693	25.7065	27.5367	NA	25.8518	25.9761	19.4377	22.4113	23.3998	NA	23.7055	21.513	NA	21.0488	19.8886	19.1823	NA	25.0209	NA	NA	NA	NA	TRUE	FALSE
VN	206	female	1905	Young_Adult	Late	24.0329	24.7892	24.2161	NA	20.1216	NA	NA	NA	24.0329	19.8583	25.1395	28.0861	NA	25.7613	25.5328	NA	24.2161	24.3574	NA	NA	NA	NA	NA	NA	NA	NA	20.1216	NA	NA	NA	NA	TRUE	FALSE
RF	207	male	7013	Old	Late	21.6875	23.8622	23.2889	21.9697	19.7239	18.7867	23.0527	NA	23.223	22.1718	24.62	26.8035	21.823	25.3353	24.8822	22.8051	23.2889	22.4567	22.7746	22.8621	23.2916	20.856	20.0784	22.1513	21.8723	21.8712	NA	19.7239	NA	NA	NA	TRUE	FALSE
LE	208	male	7759	Old	Late	23.8534	25.5478	NA	20.5456	22.2905	23.6601	25.2145	NA	22.6857	NA	27.7435	23.4906	NA	28.1285	25.5227	23.9476	NA	24.4537	NA	NA	NA	23.6298	NA	NA	17.4614	NA	21.4595	22.8094	23.4773	NA	21.4159	TRUE	FALSE
LA	209	female	2283	Young_Adult	Late	22.8075	24.661	23.5369	19.9208	21.2985	21.9369	23.5567	22.9179	22.8187	20.497	22.8219	28.1233	24.6021	28	25.3632	23.2197	23.5369	NA	21.2359	21.6837	18.111	NA	19.7092	19.4408	19.3441	NA	23.8797	20.9727	20.5043	19.8371	NA	TRUE	TRUE
SI	210	female	6202	Young_Adult	Late	24.7632	24.1916	23.6587	NA	NA	NA	NA	NA	24.7632	19.1168	24.4695	28.4428	NA	24.8249	24.852	NA	23.6587	23.4438	NA	NA	NA	NA	NA	NA	NA	NA	NA	NA	NA	NA	NA	TRUE	FALSE
KI	211	female	4839	Young_Adult	Late	22.7747	25.1746	23.0529	23.816	22.2173	20.3941	23.4347	NA	24.4953	22.7432	25.0373	28.9471	21.3814	29.0995	26.0396	24.4978	23.0529	23.651	24.5546	24.4686	24.6629	NA	23.8583	23.3367	21.8978	23.9333	25.1678	19.2667	NA	NA	NA	TRUE	FALSE
ED	213	female	5555	Young_Adult	Late	24.5891	25.837	23.21	21.8865	23.16	24.4138	24.7834	NA	24.5702	22.1567	26.5189	28.4535	NA	28.1491	26.8069	24.7052	23.21	24.0691	21.4007	NA	23.4397	NA	21.8318	22.5271	20.233	NA	22.5487	23.5407	24.1194	NA	22.4313	TRUE	FALSE
SH	214	female	4530	Young_Adult	Late	20.5168	25.3976	NA	22.5701	20.4859	19.1781	NA	NA	21.8556	NA	20.5738	27.3631	25.2892	29.9983	23.4546	25.7068	NA	NA	23.4035	25.7906	NA	23.4303	21.4604	NA	21.9936	19.3423	NA	21.079	NA	19.8928	NA	FALSE	TRUE
FL	216	female	5797	Young_Adult	Late	23.448	25.584	22.4022	24.5657	22.0838	22.2008	23.3523	25.1813	23.0577	25.4998	22.3353	28.5748	23.4676	29.0719	26.255	27.8271	22.4022	21.6408	24.3108	25.2943	26.4321	NA	23.4066	25.6528	23.7089	23.1545	23.5398	22.7314	21.1449	20.7738	22.2292	TRUE	FALSE
