## Supplemental Table 7 for "Fecal proteomics of wild capuchins reveals impacts of season, diet, age, and, sex on gut physiology"

### Sheet: Sheet1
Protein	Predictor	AgeVariableInModel	SumSq	MeanSq	NumDF	DenDF	Fvalue	Pvalue	Pvalue_FDR	log2FoldChange	UniProt_Entry	ProteinName
APOD	Age log(Days)	Continuous	13.321	13.321	1	23	4.43374	0.0463575	0.99086	1.66732	A0A2K5QQY3_CEBIM	Apolipoprotein D (Apo-D)
CPO	Age log(Days)	Continuous	0.396276	0.396276	1	15.5242	8.39052	0.0107681	0.99086	1.95632	A0A2K5R360_CEBIM	Carboxypeptidase O
LCT	Age log(Days)	Continuous	14.9105	14.9105	1	26	4.95416	0.0349096	0.99086	-1.65881	A0A2K5QW35_CEBIM	Lactase
-	Age Young/Old	Categorical	8.84345	8.84345	1	23	4.45705	0.045834	0.97845	-1.54254	A0A2K5P8R3_CEBIM	Ig-like domain-containing protein
DEFA4	Age Young/Old	Categorical	18.9821	18.9821	1	21	9.40516	0.00585374	0.672137	-2.20782	A0A2K5PJ05_CEBIM	Mammalian defensins domain-containing protein
EPX	Age Young/Old	Categorical	5.82068	5.82068	1	16.0515	7.65469	0.0137226	0.704425	-1.75006	A0A2K5RJW3_CEBIM	Eosinophil peroxidase
S100A9	Age Young/Old	Categorical	21.3795	21.3795	1	29	7.91018	0.00872905	0.672137	-1.97629	A0A2K5R0Z0_CEBIM	S100 calcium binding protein A9
TFF2	Age Young/Old	Categorical	11.9679	11.9679	1	21.613	5.63334	0.026952	0.97845	-1.69332	A0A2K5PZ63_CEBIM	Trefoil factor 2
CHIA	Invertebrate	Continuous	33.5445	33.5445	1	28	9.77612	0.00409639	0.0233646	1.05378	A0A2K5PPN9_CEBIM	chitinase (EC 3.2.1.14)
PLSCR1	Invertebrate	Continuous	19.5974	19.5974	1	15.9739	10.254	0.00556138	0.0283929	1.55725	A0A2K5RS91_CEBIM	Phospholipid scramblase
XPNPEP2	Invertebrate	Continuous	21.2631	21.2631	1	26.987	17.8417	0.000244348	0.0106876	1.02519	A0A2K5S9H8_CEBIM	X-prolyl aminopeptidase 2
ANXA2	Season	Continuous	2.10422	2.10422	1	13.6354	7.82777	0.0145352	0.101746	-1.58166	A0A2K5Q2E5_CEBIM	Annexin
CHIA	Season	Continuous	19.9486	19.9486	1	28	5.81378	0.0227095	0.144846	-1.63952	A0A2K5PPN9_CEBIM	chitinase (EC 3.2.1.14)
CLCA1	Season	Continuous	24.7962	24.7962	1	29	14.5353	0.000663957	0.0278544	-1.88404	A0A2K5RLG4_CEBIM	Calcium-activated chloride channel regulator 1
CLPS	Season	Continuous	31.7058	31.7058	1	13.1916	12.8802	0.00323083	0.0414623	2.29057	A0A2K5Q9G6_CEBIM	Colipase
CLPS	Season	Continuous	39.1579	39.1579	1	21.9602	21.143	0.000140549	0.0158721	2.25736	A0A2K5Q9L6_CEBIM	Colipase
CSTA	Season	Continuous	16.3936	16.3936	1	22.078	9.80264	0.00484645	0.0574118	1.4378	A0A2K5RXR9_CEBIM	Cystatin A
EPX	Season	Continuous	8.73181	8.73181	1	12.5015	11.3972	0.00522251	0.0574477	-1.61652	A0A2K5RJW3_CEBIM	Eosinophil peroxidase
FCGBP	Season	Continuous	16.2351	16.2351	1	20.5998	7.69412	0.011508	0.093275	-1.40187	A0A2K5QZT3_CEBIM	VWFD domain-containing protein
FCGBP	Season	Continuous	17.1577	17.1577	1	23.4632	11.3793	0.00257237	0.0414623	-1.48606	A0A2K5S492_CEBIM	VWFD domain-containing protein
GSR	Season	Continuous	11.8338	11.8338	1	9.08091	12.6613	0.00604895	0.0621026	-1.77087	A0A2K5PBG3_CEBIM	Glutathione reductase (EC 1.8.1.7)
IGHE	Season	Continuous	19.0488	19.0488	1	21	4.81164	0.0396632	0.194639	1.80179	A0A2K5Q590_CEBIM	Ig-like domain-containing protein
IGHV3-49	Season	Continuous	7.2962	7.2962	1	17.3935	7.74911	0.0125387	0.0936786	-1.18802	A0A2K5QAH5_CEBIM	Ig-like domain-containing protein
IGLV8-61	Season	Continuous	4.55721	4.55721	1	6.41224	11.6871	0.0127744	0.0936786	-1.23676	A0A2K5PH51_CEBIM	Immunoglobulin lambda variable 8-61
LAP3	Season	Continuous	18.1235	18.1235	1	16	12.7114	0.00258166	0.0414623	-2.0146	A0A2K5QTF3_CEBIM	Cytosol aminopeptidase (EC 3.4.11.1) (EC 3.4.11.5) (EC 3.4.13.23) (Cysteinylglycine-S-conjugate dipeptidase) (Leucine aminopeptidase 3) (Leucyl aminopeptidase) (Proline aminopeptidase) (Prolyl aminopeptidase)
LCT	Season	Continuous	14.5059	14.5059	1	26	4.81975	0.0372587	0.194639	-1.3783	A0A2K5QW35_CEBIM	Lactase
NA	Season	Continuous	26.5945	26.5945	1	19.29	9.07239	0.00708283	0.0681723	2.03756	A0A2K5PN05_CEBIM	Basic proline-rich protein
ORM1	Season	Continuous	22.3471	22.3471	1	8.44379	26.6812	0.00072349	0.0278544	2.52186	A0A2K5QY35_CEBIM	Alpha-1-acid glycoprotein
PEPD	Season	Continuous	12.1584	12.1584	1	10.3199	14.664	0.00313775	0.0414623	-1.99437	A0A2K5QHH7_CEBIM	Xaa-Pro dipeptidase (EC 3.4.13.9) (Imidodipeptidase) (Peptidase D) (Proline dipeptidase)
PLB1	Season	Continuous	8.76971	8.76971	1	25	5.32959	0.0295186	0.174841	-1.1357	A0A2K5RPA0_CEBIM	Phospholipase B1, membrane-associated (EC 3.1.1.3) (EC 3.1.1.4) (EC 3.1.1.5) (Lysophospholipase) (Phospholipase A2) (Phospholipase B/lipase) (Triacylglycerol lipase)
PLSCR1	Season	Continuous	46.4603	46.4603	1	14.3477	24.3096	0.000206131	0.0158721	-3.33775	A0A2K5RS91_CEBIM	Phospholipid scramblase
PNLIP	Season	Continuous	24.5654	24.5654	1	22.0356	12.7989	0.00167669	0.0414623	1.78842	A0A2K5R612_CEBIM	Triacylglycerol lipase (EC 3.1.1.3) (Pancreatic lipase)
PNLIPRP1	Season	Continuous	14.135	14.135	1	20	6.01264	0.0235139	0.144846	1.71987	A0A2K5PUV0_CEBIM	Triacylglycerol lipase (EC 3.1.1.3) (Pancreatic lipase)
PRSS2	Season	Continuous	9.65328	9.65328	1	22.4456	4.76621	0.0397527	0.194639	1.13913	A0A2K5Q3X4_CEBIM	trypsin (EC 3.4.21.4)
SERPINA1	Season	Continuous	13.8425	13.8425	1	23.8003	6.18383	0.0203091	0.135983	-1.2967	A0A2K5R2K3_CEBIM	Serpin family A member 1
SERPINA3	Season	Continuous	17.6527	17.6527	1	20.73	8.59596	0.00803909	0.0687912	-1.50171	A0A2K5QDT9_CEBIM	Serpin family A member 3
SERPING1	Season	Continuous	3.94086	3.94086	1	9.61393	11.0864	0.00804053	0.0687912	-1.24666	A0A2K5RCE8_CEBIM	Serpin family G member 1
XPNPEP2	Season	Continuous	18.1012	18.1012	1	17.678	15.1886	0.00108705	0.0334812	-1.65227	A0A2K5S9H8_CEBIM	X-prolyl aminopeptidase 2
ZG16	Season	Continuous	29.7194	29.7194	1	23.5857	10.8962	0.00305244	0.0414623	-1.92368	A0A2K5SFC0_CEBIM	Zymogen granule protein 16
ZG16B	Season	Continuous	12.4975	12.4975	1	11.6809	14.0333	0.00291943	0.0414623	-1.88605	A0A2K5PDN3_CEBIM	Zymogen granule protein 16B
IGKV2D-29	Sex	Continuous	7.88347	7.88347	1	19.5059	5.53559	0.0292603	0.991891	-1.33208	A0A2K5P951_CEBIM	Ig-like domain-containing protein
IGLL1	Sex	Continuous	6.43671	6.43671	1	17	4.88207	0.0411446	0.991891	-1.19269	A0A2K5QZC8_CEBIM	Ig-like domain-containing protein
SERPINC1	Sex	Continuous	18.1569	18.1569	1	31	5.43143	0.0264584	0.991891	1.64867	A0A2K5PLZ9_CEBIM	Antithrombin-III (Serpin C1)
