## Supplemental Table 8 for "Fecal proteomics of wild capuchins reveals impacts of season, diet, age, and, sex on gut physiology"

### Sheet: Sheet1
source	term_name	term_id	highlighted	adjusted_p_value	negative_log10_of_adjusted_p_value	term_size	query_size	intersection_size	effective_domain_size	intersections
GO:MF	endopeptidase inhibitor activity	GO:0004866	TRUE	0.000569407	3.24458	168	25	5	20196	ANXA2,CSTA,SERPINA1,SERPINA3,SERPING1
GO:MF	peptidase inhibitor activity	GO:0030414	FALSE	0.000676662	3.16963	174	25	5	20196	ANXA2,CSTA,SERPINA1,SERPINA3,SERPING1
GO:MF	endopeptidase regulator activity	GO:0061135	FALSE	0.000890218	3.0505	184	25	5	20196	ANXA2,CSTA,SERPINA1,SERPINA3,SERPING1
GO:MF	metallopeptidase activity	GO:0008237	TRUE	0.000963653	3.01608	187	25	5	20196	CLCA1,LAP3,PEPD,PRSS2,XPNPEP2
GO:MF	triacylglycerol lipase activity	GO:0004806	TRUE	0.00108939	2.96282	24	25	3	20196	PLB1,PNLIP,PNLIPRP1
GO:MF	metalloaminopeptidase activity	GO:0070006	FALSE	0.00123693	2.90766	25	25	3	20196	LAP3,PEPD,XPNPEP2
GO:MF	serine-type endopeptidase inhibitor activity	GO:0004867	FALSE	0.00242883	2.6146	103	25	4	20196	ANXA2,SERPINA1,SERPINA3,SERPING1
GO:MF	peptidase regulator activity	GO:0061134	FALSE	0.00253435	2.59613	228	25	5	20196	ANXA2,CSTA,SERPINA1,SERPINA3,SERPING1
GO:MF	aminopeptidase activity	GO:0004177	FALSE	0.00485901	2.31345	39	25	3	20196	LAP3,PEPD,XPNPEP2
GO:MF	retinyl-palmitate esterase activity	GO:0050253	TRUE	0.0100575	1.99751	7	25	2	20196	PLB1,PNLIP
GO:MF	metalloexopeptidase activity	GO:0008235	FALSE	0.0248941	1.6039	67	25	3	20196	LAP3,PEPD,XPNPEP2
GO:MF	hydrolase activity	GO:0016787	TRUE	0.0257547	1.58914	2476	25	11	20196	CHIA,CLCA1,LAP3,LCT,PEPD,PLB1,PLSCR1,PNLIP,PNLIPRP1,PRSS2,XPNPEP2
GO:MF	enzyme inhibitor activity	GO:0004857	FALSE	0.0342561	1.46526	393	25	5	20196	ANXA2,CSTA,SERPINA1,SERPINA3,SERPING1
GO:BP	acute inflammatory response	GO:0002526	TRUE	0.000288483	3.53988	109	25	5	21017	IGHE,ORM1,PLSCR1,SERPINA1,SERPINA3
GO:BP	acute-phase response	GO:0006953	FALSE	0.000548483	3.26084	49	25	4	21017	ORM1,PLSCR1,SERPINA1,SERPINA3
GO:BP	digestion	GO:0007586	TRUE	0.000869902	3.06053	136	25	5	21017	CHIA,CLPS,PNLIP,PRSS2,SERPINA3
GO:BP	defense response	GO:0006952	TRUE	0.0366801	1.43557	1809	25	10	21017	CHIA,EPX,IGHE,ORM1,PLSCR1,PRSS2,SERPINA1,SERPINA3,SERPING1,ZG16
KEGG	Pancreatic secretion	KEGG:04972	FALSE	0.00154075	2.81227	102	15	4	8484	CLCA1,PNLIP,PNLIPRP1,PRSS2
KEGG	Fat digestion and absorption	KEGG:04975	FALSE	0.00335626	2.47414	43	15	3	8484	CLPS,PNLIP,PNLIPRP1
KEGG	Vitamin digestion and absorption	KEGG:04977	FALSE	0.0499642	1.30134	24	15	2	8484	PLB1,PNLIP
REAC	Digestion	REAC:R-HSA-8935690	FALSE	4.14414e-08	7.38257	22	17	5	10916	CHIA,CLPS,LCT,PNLIP,PNLIPRP1
REAC	Digestion and absorption	REAC:R-HSA-8963743	FALSE	1.03138e-07	6.98658	26	17	5	10916	CHIA,CLPS,LCT,PNLIP,PNLIPRP1
REAC	Digestion of dietary lipid	REAC:R-HSA-192456	FALSE	2.08566e-05	4.68076	6	17	3	10916	CLPS,PNLIP,PNLIPRP1
REAC	Platelet degranulation	REAC:R-HSA-114608	FALSE	0.0119513	1.92258	126	17	4	10916	ORM1,SERPINA1,SERPINA3,SERPING1
REAC	Retinoid metabolism and transport	REAC:R-HSA-975634	FALSE	0.0133151	1.87566	44	17	3	10916	CLPS,PLB1,PNLIP
REAC	Response to elevated platelet cytosolic Ca2+	REAC:R-HSA-76005	FALSE	0.0139233	1.85626	131	17	4	10916	ORM1,SERPINA1,SERPINA3,SERPING1
REAC	Metabolism of fat-soluble vitamins	REAC:R-HSA-6806667	FALSE	0.017322	1.7614	48	17	3	10916	CLPS,PLB1,PNLIP
REAC	Neutrophil degranulation	REAC:R-HSA-6798695	FALSE	0.0182185	1.73949	476	17	6	10916	ANXA2,EPX,ORM1,PRSS2,SERPINA1,SERPINA3
REAC	Innate Immune System	REAC:R-HSA-168249	FALSE	0.0363111	1.43996	1099	17	8	10916	ANXA2,EPX,IGHE,ORM1,PRSS2,SERPINA1,SERPINA3,SERPING1
REAC	Digestion of dietary carbohydrate	REAC:R-HSA-189085	FALSE	0.0415089	1.38186	11	17	2	10916	CHIA,LCT
